# Orthogonal CRISPR-Cas tools for genome editing, inhibition, and CRISPR recording in zebrafish embryos

**DOI:** 10.1101/2020.11.07.372151

**Authors:** Paige R. Takasugi, Shengzhou Wang, Kimberly T. Truong, Evan P. Drage, Sahar N. Kanishka, Marissa A. Higbee, Nathan Bamidele, Ogooluwa Ojelabi, Erik J. Sontheimer, James A. Gagnon

## Abstract

The CRISPR-Cas universe continues to expand. The type II CRISPR-Cas system from *Streptococcus pyogenes* (SpyCas9) is the most widely used for genome editing due to its high efficiency in cells and organisms. However, concentrating on a single CRISPR-Cas system imposes limits on target selection and multiplexed genome engineering. We hypothesized that CRISPR-Cas systems originating from different bacterial species could operate simultaneously and independently due to their distinct single-guide RNAs (sgRNAs) or CRISPR-RNAs (crRNAs), and protospacer adjacent motifs (PAMs). Additionally, we hypothesized that CRISPR-Cas activity in zebrafish could be regulated through the expression of inhibitory anti-CRISPR (Acr) proteins. Here, we use a simple mutagenesis approach to demonstrate that CRISPR-Cas systems from *Streptococcus pyogenes* (SpyCas9), *Streptococcus aureus* (SauCas9), *Lachnospiraceae bacterium* (LbaCas12a, previously known as LbCpf1), are orthogonal systems capable of operating simultaneously in zebrafish. CRISPR systems from *Acidaminococcus* sp. (AspCas12a, previously known as AsCpf1) and *Neisseria meningitidis* (Nme2Cas9) were also active in embryos. We implemented multichannel CRISPR recording using three CRISPR systems and show that LbaCas12a may provide superior information density compared to previous methods. We also demonstrate that type II Acrs (anti-CRISPRs) are effective inhibitors of SpyCas9 in zebrafish. Our results indicate that at least five CRISPR-Cas systems and two anti-CRISPR proteins are functional in zebrafish embryos. These orthogonal CRISPR-Cas systems and Acr proteins will enable combinatorial and intersectional strategies for spatiotemporal control of genome editing and genetic recording in animals.
