## Supplemental Table S1 for "Orthogonal CRISPR-Cas tools for genome editing, inhibition, and CRISPR recording in zebrafish embryos"

### Sheet: Sheet1
Construct	Thanks to this lab	Addgene #	Addgene Plasmid
SaCas9	Feng Zhang	61592	pX600-AAV-CMV::NLS-SaCas9-NLS-3xHA-bGHpA
St1Cas9	Keith Joung	65769	MSP1673
LbCas12a	Antonio Giraldez	107187	pSP64T-hLbCpf1
NmeCas9	Erik Sontheimer, James Thomson	47868	pSimpleII-U6-tracr-U6-BsmBI-NLS-NmCas9-HA-NLS(s)
AcrII-A2	Joseph Bondy-Denomy	86840	pJH373
AcrII-A4	Joseph Bondy-Denomy	86842	pJH376
AcrII-C1	Erik Sontheimer	85679	pEJS433-pCSDest2-AcrIIC1Nme
AcrII-C3	Erik Sontheimer	85713	pEJS443-pCSDest2-AcrIIC3Nme
