## Supplemental Table S2 for "Orthogonal CRISPR-Cas tools for genome editing, inhibition, and CRISPR recording in zebrafish embryos"

### Sheet: Fig 2
		0-5% pigmented	6-50% pigmented	51-99% pigmented	100% pigmented
Uninjected		0	0	0	60
SpCas9 Protein	SpCas9 sgRNAs	19	0	0	0
	SaCas9 sgRNAs	0	0	6	16
	LbCas12a crRNAs	0	0	8	24
SaCas9 Protein	SpCas9 sgRNAs	1	0	0	72
	SaCas9 sgRNAs	35	21	0	3
	LbCas12a crRNAs	0	0	13	59
LbCas12a Protein	SpCas9 sgRNAs	0	0	3	55
	SaCas9 sgRNAs	0	0	0	47
	LbCas12a crRNAs	63	13	2	0

### Sheet: Fig 3
tyr phenotype		0-5% pigmented	6-50% pigmented	51-99% pigmented	100% pigmented
uninjected		0	0	0	46
Lb+tyr		28	1	0	0
Sa_tyr		37	1	0	0
Sp+tbxta		0	0	0	48
Lbtyr,Sptbxta		50	5	6	1
Satyr,Sptbxta		65	5	0	0
no tail phenotype		full no tail	partial	wildtype
uninjected		0	0	46
Lb+tyr		0	0	29
Sa_tyr		0	0	38
sp+tbxta		43	4	1
Lbtyr,Sptbxta		51	0	1
Satyr,Sptbxta		70	0	0
		Wildtype	Partial phenotype	Full phenotype
Uninjected		146	0	0
tbxta	SaCas9 mix	17	15	37
	LbCas12a mix	6	12	32
tbx16	SaCas9 mix	4	5	17
	LbCas12a mix	9	4	40
noto	SaCas9 mix	11	0	24
	LbCas12a mix	3	0	42
rx3	SaCas9 mix	2	0	32
	LbCas12a mix	10	0	37

### Sheet: Fig 5
Uninjected		0	0	0	100
SpCas9	Control	17	3	3	8
	AcrIIA2	0	2	0	40
	AcrIIA4	0	3	0	46
	AcrIIC1	28	11	2	4
	AcrIIC3	43	13	8	2
SaCas9	Control	43	0	6	1
	AcrIIA2	38	18	6	2
	AcrIIA4	26	19	8	14
	AcrIIC1	7	9	3	0
	AcrIIC3	20	1	6	0
LbCas12a	Control	57	0	3	3
	AcrIIA2	79	3	0	4
	AcrIIA4	90	15	2	0
	AcrIIC1	83	15	0	2
	AcrIIC3	88	11	0	3

### Sheet: Fig S2
		0-5% pigmented	6-50% pigmented	51-99% pigmented	100% pigmented
Uninjected	34C	0	0	0	35
	28C	0	0	0	135
LbaCas12a + synthetic mature crRNA	34C	26	3	2	1
	28C	23	13	7	1
LbaCas12a + IVT pre-crRNA	34C	40	9	4	3
	28C	5	13	19	23
LbaCas12a + IVT mature crRNA (5' GG)	34C	8	17	15	19
	28C	0	3	26	31
AspCas12a Ultra + IVT pre-crRNA	34C	52	0	0	0
	28C	56	1	0	0
17.3uM (2nl)

### Sheet: Fig S3
		0-5% pigmented	6-50% pigmented	51-99% pigmented	100% pigmented
Nme2Cas9		0	0	0	35
Nme2Cas9 + sgRNAs		0	2	36	3
