## Supplemental Table S3 for "Orthogonal CRISPR-Cas tools for genome editing, inhibition, and CRISPR recording in zebrafish embryos"

### Sheet: Sheet1
Oligo name	Description	Sequence
Nme1Cas9 R	cloning ORF into pCS2	TAATACGACTCACTATAGTTCTAGATTAATCCAGCTTCTTTTTCTTCGCTGCT
Nme1Cas9 F	cloning ORF into pCS2	TGCAGGATCCCATCGATTCGAATTCATGGTGCCTAAGAAGAAGAGAAAGGTG
Sth1Cas9 R	cloning ORF into pCS2	TAATACGACTCACTATAGTTCTAGATCACACCTTCCTCTTCTTCTTGGGG
Sth1Cas9 F	cloning ORF into pCS2	TGCAGGATCCCATCGATTCGAATTCATGGGCAGCGACCTGGTG
LbaCas12a R	cloning ORF into pCS2	TAATACGACTCACTATAGTTCTAGATTAGGCATAGTCGGGGACATCATAT
LbaCas12a F	cloning ORF into pCS2	TGCAGGATCCCATCGATTCGAATTCATGAGCAAGCTGGAGAAGTTTACAAACTG
SauCas9 R	cloning ORF into pCS2	TAATACGACTCACTATAGTTCTAGATTAAGCGTAATCTGGAACATCGTATGGG
SauCas9 F	cloning ORF into pCS2	TGCAGGATCCCATCGATTCGAATTCATGGCCCCAAAGAAGAAGCGGAAG
AcrIIA4 REV overhangs	Cloning antiCRISPR ORF into pCS2	TAATACGACTCACTATAGTTCTAGATTAGTTCAGTTCACTTTTCAACGTGATC
AcrIIA4 FWD overhangs	Cloning antiCRISPR ORF into pCS2	TGCAGGATCCCATCGATTCGAATTCATGCCAAAAAAGAAGAGAAAGGTAGAAGACCCCATGAACATTAACGACCTCATACGAG
AcrIIA2 REV overhangs	Cloning antiCRISPR ORF into pCS2	TAATACGACTCACTATAGTTCTAGATTACTTCAGTTCGGACTTAAGAATAATCTCTTGGTTTCCAGAC
AcrIIA2 FWD overhangs	Cloning antiCRISPR ORF into pCS2	TGCAGGATCCCATCGATTCGAATTCATGCCAAAAAAGAAGAGAAAGGTAGAAGACCCCATGACGCTGACCCGCGCT
AcrIIC1 FWD	Cloning antiCRISPR ORF into pCS2	TGCAGGATCCCATCGATTCGAATTCgccaccATGCCAAAAAAGAAGAGAAAGGTAGAAGACCCCatgaataaaacttataaaattggaaaaaatgccggg
AcrIIC1 REV	Cloning antiCRISPR ORF into pCS2	TAATACGACTCACTATAGTTCTAGAtcatagttcaacaaactcccaacatgag
AcrIIC3 FWD	Cloning antiCRISPR ORF into pCS2	TGCAGGATCCCATCGATTCGAATTCgccaccATGCCAAAAAAGAAGAGAAAGGTAGAAGACCCCatgttcaaacgcgctattatcttc
AcrIIC3 REV	Cloning antiCRISPR ORF into pCS2	TAATACGACTCACTATAGTTCTAGA ttaaattttaaaaatctctttgccgttggctg
pCS2 seq F	sequence verification of pCS2 cloning	GCCTGGGGACGTCGGAGCAAG
pCS2 seq R	sequence verification of pCS2 cloning	CTGGGTACCGGGCCCAATGCATTG
SauCas9_tyr1_GSO	Gene specific oligo for overlap extension PCR to generate SaCas9 guide RNA templates	TAATACGACTCACTATAGTGCCAACTGCGCAGAGAGACGTTTTAGTACTCTGGAAACAG
SauCas9_tyr2_GSO	Gene specific oligo for overlap extension PCR to generate SaCas9 guide RNA templates	TAATACGACTCACTATAGACATGATGATGAAGAGTCGAGGTTTTAGTACTCTGGAAACAG
SauCas9_tyr3_GSO	Gene specific oligo for overlap extension PCR to generate SaCas9 guide RNA templates	TAATACGACTCACTATAGCCAGTGCGCCGGAAACTACAGTTTTAGTACTCTGGAAACAG
SauCas9_tyr4_GSO	Gene specific oligo for overlap extension PCR to generate SaCas9 guide RNA templates	TAATACGACTCACTATAGCTCGTCTCTCCAGCAGTTCCCGTTTTAGTACTCTGGAAACAG
SauCas9_tyr5_GSO	Gene specific oligo for overlap extension PCR to generate SaCas9 guide RNA templates	TAATACGACTCACTATAGTGTGCGGCGTCCAGTCAGGTCGTTTTAGTACTCTGGAAACAG
Sa_noto_1	Gene specific oligo for overlap extension PCR to generate SaCas9 guide RNA templates	TAATACGACTCACTATAgagaaagtctcagtcttgcaGTTTTAGTACTCTGGAAACAG
Sa_noto_2	Gene specific oligo for overlap extension PCR to generate SaCas9 guide RNA templates	TAATACGACTCACTATAtaagtttcgtaagctcttccGTTTTAGTACTCTGGAAACAG
Sa_noto_3	Gene specific oligo for overlap extension PCR to generate SaCas9 guide RNA templates	TAATACGACTCACTATAtcgcgagcagagcgtctatgGTTTTAGTACTCTGGAAACAG
Sa_noto_4	Gene specific oligo for overlap extension PCR to generate SaCas9 guide RNA templates	TAATACGACTCACTATAcccagatttgtgtttataatGTTTTAGTACTCTGGAAACAG
Sa_noto_5	Gene specific oligo for overlap extension PCR to generate SaCas9 guide RNA templates	TAATACGACTCACTATAggtataaaggctaggttttaGTTTTAGTACTCTGGAAACAG
Sa_noto_6	Gene specific oligo for overlap extension PCR to generate SaCas9 guide RNA templates	TAATACGACTCACTATAcacaaatctgggaaatcaaaGTTTTAGTACTCTGGAAACAG
Sa_tbxta_1	Gene specific oligo for overlap extension PCR to generate SaCas9 guide RNA templates	TAATACGACTCACTATAtcggtggaaatacgtgaacgGTTTTAGTACTCTGGAAACAG
Sa_tbxta_2	Gene specific oligo for overlap extension PCR to generate SaCas9 guide RNA templates	TAATACGACTCACTATAtctccttagcgccgtggagaGTTTTAGTACTCTGGAAACAG
Sa_tbxta_3	Gene specific oligo for overlap extension PCR to generate SaCas9 guide RNA templates	TAATACGACTCACTATAggcaaacttctgttttctagGTTTTAGTACTCTGGAAACAG
Sa_tbxta_4	Gene specific oligo for overlap extension PCR to generate SaCas9 guide RNA templates	TAATACGACTCACTATAgactgactgctgatcattttGTTTTAGTACTCTGGAAACAG
Sa_tbxta_5	Gene specific oligo for overlap extension PCR to generate SaCas9 guide RNA templates	TAATACGACTCACTATAttattgcagtcacagcatatGTTTTAGTACTCTGGAAACAG
Sa_tbxta_6	Gene specific oligo for overlap extension PCR to generate SaCas9 guide RNA templates	TAATACGACTCACTATAaatgttgctttacttacgttGTTTTAGTACTCTGGAAACAG
Sa_tbx16_1	Gene specific oligo for overlap extension PCR to generate SaCas9 guide RNA templates	TAATACGACTCACTATAccagtggctgccgggcgctgGTTTTAGTACTCTGGAAACAG
Sa_tbx16_2	Gene specific oligo for overlap extension PCR to generate SaCas9 guide RNA templates	TAATACGACTCACTATAacggctggacatctgcggagGTTTTAGTACTCTGGAAACAG
Sa_tbx16_3	Gene specific oligo for overlap extension PCR to generate SaCas9 guide RNA templates	TAATACGACTCACTATAtcttgctcttttctctgcagGTTTTAGTACTCTGGAAACAG
Sa_tbx16_4	Gene specific oligo for overlap extension PCR to generate SaCas9 guide RNA templates	TAATACGACTCACTATAgccccatcatcaccttcccaGTTTTAGTACTCTGGAAACAG
Sa_tbx16_5	Gene specific oligo for overlap extension PCR to generate SaCas9 guide RNA templates	TAATACGACTCACTATAtcggatgttgccttgatggtGTTTTAGTACTCTGGAAACAG
Sa_tbx16_6	Gene specific oligo for overlap extension PCR to generate SaCas9 guide RNA templates	TAATACGACTCACTATAtcctaccatcaaggcaacatGTTTTAGTACTCTGGAAACAG
Sa_tbx16_7	Gene specific oligo for overlap extension PCR to generate SaCas9 guide RNA templates	TAATACGACTCACTATAaaatctcttccacagatttcGTTTTAGTACTCTGGAAACAG
Sa_rx3_5	Gene specific oligo for overlap extension PCR to generate SaCas9 guide RNA templates	TAATACGACTCACTATAgtttcacccggcgtttccatGTTTTAGTACTCTGGAAACAG
Sa_rx3_6	Gene specific oligo for overlap extension PCR to generate SaCas9 guide RNA templates	TAATACGACTCACTATAgttccgccggtgctttttctGTTTTAGTACTCTGGAAACAG
Sa_rx3_7	Gene specific oligo for overlap extension PCR to generate SaCas9 guide RNA templates	TAATACGACTCACTATAggtgagctccatcaagctgcGTTTTAGTACTCTGGAAACAG
Sa_rx3_8	Gene specific oligo for overlap extension PCR to generate SaCas9 guide RNA templates	TAATACGACTCACTATAgaggagctgaggaactgtggGTTTTAGTACTCTGGAAACAG
SauCas9_sgRNA_constant	Constant oligo for overlap extension PCR to generate SaCas9 guide RNA templates	AAAAAAATCTCGCCAACAAGTTGACGAGATAAACACGGCATTTTGCCTTGTTTTAGTAGATTCTGTTTCCAGAGTACTAAAAC
LbaCas12a_tyr1_crRNA	Synthego crRNA sequence	UAAUUUCUACUAAGUGUAGAUCAACCAAACCUGCCAGUGCGCCG
LbaCas12a_tyr2_crRNA	Synthego crRNA sequence	UAAUUUCUACUAAGUGUAGAUUUCGUGUGGAUGCAUUAUUACGU
LbaCas12a_tyr2_crRNA	Synthego crRNA sequence	UAAUUUCUACUAAGUGUAGAUCGCAUGAGUCGGCGGCGUUUCUG
LbaCas12a pre-crRNA CO	Constant oligo for overlap extension PCR to generate LbaCas12a pre-crRNA templates	CTAATACGACTCACTATAGGGTTTCAAAGATTAAATAATTTCTACTAAGTGTAGAT
LbaCas12a mature crRNA CO	Constant oligo for overlap extension PCR to generate LbaCas12a processed crRNA templates	CCCTAATACGACTCACTATAGGTAATTTCTACTAAGTGTAGAT
LbaCas12a tyr 1	Gene specific oligo for overlap extension PCR to generate LbaCas12a crRNAs	CGGCGCACTGGCAGGTTTGGTTG ATCTACACTTAGTAG
LbaCas12a tyr 2	Gene specific oligo for overlap extension PCR to generate LbaCas12a crRNAs	ACGTAATAATGCATCCACACGAA ATCTACACTTAGTAG
LbaCas12a tyr 3	Gene specific oligo for overlap extension PCR to generate LbaCas12a crRNAs	CAGAAACGCCGCCGACTCATGCG ATCTACACTTAGTAG
LbaCas12a tbx16 1	Gene specific oligo for overlap extension PCR to generate LbaCas12a crRNAs	ACCAAACCTGGCAGGTATGTCAG ATCTACACTTAGTAG
LbaCas12a tbx16 2	Gene specific oligo for overlap extension PCR to generate LbaCas12a crRNAs	CTGGACCAGCATGGACATGTGAG ATCTACACTTAGTAG
LbaCas12a tbx16 3	Gene specific oligo for overlap extension PCR to generate LbaCas12a crRNAs	GTTCTGGTAGGCAGTGACGGCAG ATCTACACTTAGTAG
LbaCas12a noto 1	Gene specific oligo for overlap extension PCR to generate LbaCas12a crRNAs	TGCAGATTCCCGGAAGAGCTTAC ATCTACACTTAGTAG
LbaCas12a noto 2	Gene specific oligo for overlap extension PCR to generate LbaCas12a crRNAs	TCTTCTTCAAAACCGAGCACCGG ATCTACACTTAGTAG
LbaCas12a noto 3	Gene specific oligo for overlap extension PCR to generate LbaCas12a crRNAs	ACGCGTACCGGAGCATAACCAAC ATCTACACTTAGTAG
LbaCas12a tbxta 1	Gene specific oligo for overlap extension PCR to generate LbaCas12a crRNAs	TCCACAACTCCGCGTCTTCAAGC ATCTACACTTAGTAG
LbaCas12a tbxta 2	Gene specific oligo for overlap extension PCR to generate LbaCas12a crRNAs	GTGGCGGCCGATAATAATCGGTG ATCTACACTTAGTAG
LbaCas12a tbxta 3	Gene specific oligo for overlap extension PCR to generate LbaCas12a crRNAs	GACTGCAATAAACTGTGTCTCAG ATCTACACTTAGTAG
LbaCas12a rx3 1	Gene specific oligo for overlap extension PCR to generate LbaCas12a crRNAs	GCTTGGTCCGCAGTCCCGGGTCC ATCTACACTTAGTAG
LbaCas12a rx3 2	Gene specific oligo for overlap extension PCR to generate LbaCas12a crRNAs	CCATATGGATCGGGAAAGACAGG ATCTACACTTAGTAG
LbaCas12a rx3 3	Gene specific oligo for overlap extension PCR to generate LbaCas12a crRNAs	GATCTGCCAGACGCGGATGGTGG ATCTACACTTAGTAG
AspCas12a pre-crRNA universal	Constant oligo for overlap extension PCR to generate AspCas12a pre-crRNA templates	CCCTAATACGACTCACTATAGGGTCAAAAGACCTTTTTAATTTCTACTCTTGTAGAT
AspCas12a Tyr1	Gene specific oligo for overlap extension PCR to generate AspCas12a crRNAs	CGGCGCACTGGCAGGTTTGGTTG atctacaagagtagaaatta
AspCas12a Tyr2	Gene specific oligo for overlap extension PCR to generate AspCas12a crRNAs	ACGTAATAATGCATCCACACGAA atctacaagagtagaaatta
AspCas12a Tyr3	Gene specific oligo for overlap extension PCR to generate AspCas12a crRNAs	CAGAAACGCCGCCGACTCATGCG atctacaagagtagaaatta
Sth1Cas9_tyr1_GSO_2	Gene specific oligo for overlap extension PCR to generate LbCas12a guide RNA templates NON FUNCTIONAL IN ZEBRAFISH	TAATACGACTCACTATAGCAGATACACCCGATGCCAAGGTTTTTGTACTCTCAAGATT
Sth1Cas9_tyr2_GSO_2	Gene specific oligo for overlap extension PCR to generate St1Cas9 guide RNA templates NON FUNCTIONAL IN ZEBRAFISH	TAATACGACTCACTATAGGTCGGACACCAGGACGTCCTGGTTTTTGTACTCTCAAGATT
Sth1Cas9_tyr3_GSO_2	Gene specific oligo for overlap extension PCR to generate St1Cas9 guide RNA templates NON FUNCTIONAL IN ZEBRAFISH	TAATACGACTCACTATAGTCTCTCTGCGCAGTTGGCACCGTTTTTGTACTCTCAAGATT
Sth1Cas9_tyr4_GSO_2	Gene specific oligo for overlap extension PCR to generate St1Cas9 guide RNA templates NON FUNCTIONAL IN ZEBRAFISH	TAATACGACTCACTATAGTTCCCCCGAGTCTGCACCTCCGTTTTTGTACTCTCAAGATT
Sth1Cas9M_CO	Constant oligo for overlap extension PCR to generate St1Cas9 guide RNA templates, Muller 2016 scaffold, NON FUNCTIONAL IN ZEBRAFISH	AAAACACCCTGCCATAAAATGACAGGGTGTTGATTTCGGCATGAAGCCTTATCTTTGTAGCTTCTGCAAGATTATTAAATCTTGAGAGTACAAAAAC
Sth1Cas9K_CO	Constant oligo for overlap extension PCR to generate St1Cas9 guide RNA templates, Kleinstiver 2015 scaffold, NON FUNCTIONAL IN ZEBRAFISH	AAAAACACCCTGCCATAAAATGACAGGGTGTTGATTTCGGCATGAAGCCTTATCTTTGTAGCTTCTGCAAGATTTAAGTAACTGTGTAAGTTTCGTTGTACAGTTACTTAAATCTTGAGAGTACAAAAAC
Steinert Sth1Cas9 scaffold extension	Oligo for overlap extension PCR to extend St1Cas9 scaffold as in Steinert 2015 NON FUNCTIONAL IN ZEBRAFISH	TAATGCCAACTTTGTACAAGAAAGCTGGGTCTAGAAAAAAACACCCTGCCATAAAATGAC
tyr1_Nme1Cas9GSO_correct	Gene specific oligo for overlap extension PCR to generate NmCas9 guide RNA templates NON FUNCTIONAL IN ZEBRAFISH	TAATACGACTCACTATAGTGCGCCGGAAACTACATGGGGTTGTAGCTCCCGAAACGT
tyr2_Nme1Cas9GSO_correct	Gene specific oligo for overlap extension PCR to generate NmCas9 guide RNA templates NON FUNCTIONAL IN ZEBRAFISH	TAATACGACTCACTATAGATCTGGCCAAAACCACCATAAGGTTGTAGCTCCCGAAACGT
tyr3_Nme1Cas9GSO_correct	Gene specific oligo for overlap extension PCR to generate NmCas9 guide RNA templates NON FUNCTIONAL IN ZEBRAFISH	TAATACGACTCACTATAGATCGGGGCTTATGGTGGTTTTGGTTGTAGCTCCCGAAACGT
tyr4_Nme1Cas9GSO_correct	Gene specific oligo for overlap extension PCR to generate NmCas9 guide RNA templates NON FUNCTIONAL IN ZEBRAFISH	TAATACGACTCACTATAGCCAATGTTCGCCAACATCAGTGTGTTGTAGCTCCCGAAACGT
tyr5_Nme1Cas9GSO_correct	Gene specific oligo for overlap extension PCR to generate NmCas9 guide RNA templates NON FUNCTIONAL IN ZEBRAFISH	TAATACGACTCACTATAGGGCCTGGGAATGTGTGGGCTGAGTTGTAGCTCCCGAAACGT
Nme1Cas9 CO	Constant oligo for overlap extension PCR to generate NmCas9 guide RNA templates NON FUNCTIONAL IN ZEBRAFISH	AAAAAAAGCCCGTTAAAGCAGAAGCTTTAAGGGGCAGAGCGTTGCGGCACATCTTTTCAGACGGCCTTATTGTAGCAACGTTTCGGGAGCTACAAC
SpyCas9_tyr1	Oligo for NEB EnGen SpCas9 sgRNA synthesis kit	TTCTAATACGACTCACTATAGGACTGGAGGACTTCTGGGGGTTTTAGAGCTAGA
SpyCas9_tyr6	Oligo for NEB EnGen SpCas9 sgRNA synthesis kit	TTCTAATACGACTCACTATAGGTGCGCCGGAAACTACATGGTTTTAGAGCTAGA
SpyCas9_tyr8	Oligo for NEB EnGen SpCas9 sgRNA synthesis kit	TTCTAATACGACTCACTATAGGACCTCTGCCTCTCGGTAGGTTTTAGAGCTAGA
SpyCas9_tyr9	Oligo for NEB EnGen SpCas9 sgRNA synthesis kit	TTCTAATACGACTCACTATAGGTGTTGGCGAACATTGGCGGTTTTAGAGCTAGA
SpyCas9_tyr10	Oligo for NEB EnGen SpCas9 sgRNA synthesis kit	TTCTAATACGACTCACTATAGGGTGTACGATTTATTCGTGGTTTTAGAGCTAGA
SpyCas9_tbxta1	Oligo for NEB EnGen SpCas9 sgRNA synthesis kit	TTCTAATACGACTCACTATAgggccccattgaactgaggaGTTTTAGAGCTAGA
SpyCas9_tbxta2	Oligo for NEB EnGen SpCas9 sgRNA synthesis kit	TTCTAATACGACTCACTATAggctggttcctgcccagtaaGTTTTAGAGCTAGA
SpyCas9_tbxta3	Oligo for NEB EnGen SpCas9 sgRNA synthesis kit	TTCTAATACGACTCACTATAgggcccatggggccgttactGTTTTAGAGCTAGA
SpyCas9_tbxta4	Oligo for NEB EnGen SpCas9 sgRNA synthesis kit	TTCTAATACGACTCACTATAggggcccctgttcactcctcGTTTTAGAGCTAGA
Nme2Cas9_GSO_ tyr1	gene specific oligo for overlap extension PCR to generate Nme2Cas9 guide RNA templates	TAATACGACTCACTATAgtctgcacctccccagaagtcctcGTTGTAGCTCCCTTTCTCAT
Nme2Cas9_GSO_ tyr2	gene specific oligo for overlap extension PCR to generate Nme2Cas9 guide RNA templates	TAATACGACTCACTATAggcccggcgacggctctgtgtgcgGTTGTAGCTCCCTTTCTCAT
Nme2Cas9_GSO_ tyr3	gene specific oligo for overlap extension PCR to generate Nme2Cas9 guide RNA templates	TAATACGACTCACTATAgtcggacaccaggacgtcctgacaGTTGTAGCTCCCTTTCTCAT
Nme2Cas9_GSO_ tyr4	gene specific oligo for overlap extension PCR to generate Nme2Cas9 guide RNA templates	TAATACGACTCACTATAgtccgaccttcccaacgggccgcaGTTGTAGCTCCCTTTCTCAT
Nme2Cas9_GSO_ tyr5	gene specific oligo for overlap extension PCR to generate Nme2Cas9 guide RNA templates	TAATACGACTCACTATAgtccactcctgagtgaggatactgGTTGTAGCTCCCTTTCTCAT
Nme2Cas9_GSO_ tyr6	gene specific oligo for overlap extension PCR to generate Nme2Cas9 guide RNA templates	TAATACGACTCACTATAggttgtaaaacactaaaggccatcGTTGTAGCTCCCTTTCTCAT
Nme2Cas9_GSO_ tyr7	gene specific oligo for overlap extension PCR to generate Nme2Cas9 guide RNA templates	TAATACGACTCACTATAgccgaacttgcattcgccgcaatcGTTGTAGCTCCCTTTCTCAT
Nme2Cas9_GSO_ tyr8	gene specific oligo for overlap extension PCR to generate Nme2Cas9 guide RNA templates	TAATACGACTCACTATAgacgcgagtctgtgcgcagaaataGTTGTAGCTCCCTTTCTCAT
Nme2Cas9_GSO_ tyr9	gene specific oligo for overlap extension PCR to generate Nme2Cas9 guide RNA templates	TAATACGACTCACTATAggaacgtacgcgcagatgaacaacGTTGTAGCTCCCTTTCTCAT
Nme2Cas9_GSO_ tyr10	gene specific oligo for overlap extension PCR to generate Nme2Cas9 guide RNA templates	TAATACGACTCACTATAgagcgtcccgggacacgtaataatGTTGTAGCTCCCTTTCTCAT
NmCas9_Assembly_primer_1	Assembly oligos for Nme2Cas9 guide RNA templates (from Amrani et al., Genome Biology 2018)	TAATACGACTCACTATAG
NmCas9_Assembly_primer_2	Assembly oligos for Nme2Cas9 guide RNA templates (from Amrani et al., Genome Biology 2018)	GTTGTAGCTCCCTTTCTCATTTCGGAAACGAAATGAGAACCGTTGCTACAATAAGGCCGTCTGAAA
NmCas9_Assembly_primer_3	Assembly oligos for Nme2Cas9 guide RNA templates (from Amrani et al., Genome Biology 2018)	GATGCCCCTTAAAGCAGAAGCTTTAAGGGGCAGAGCGTTGCGGCACATCTTTTCAGACGGCCTTATTGTAGC
NmCas9_Assembly_primer_4	Assembly oligos for Nme2Cas9 guide RNA templates (from Amrani et al., Genome Biology 2018)	TAAACGATGCCCCTTAAAGCAGA
hybrid barcode sequence	Sequence of the hybrid barcode, with 5 sites for each CRISPR system (LbaCas12a, SauCas9, SpyCas9) (target sites in upper case)	TTTGGAAGGGAATTTTGCTACGCTGTGtctTTTGGCTTCAGAGGGCCAAACTGCACAgagTTTGGCTAAGCACACCACCAGCCGTGAtagTTTCCAGACCTCCGCTGGCCATTTCCCTacaTTTCAGGCAGAGGTTCCTGTCAGAATATcacGTACAAATGGAACCGCCCGTCGGAATgcgGTAAGCGGAGATACCTACCGATGAATgcaGTAACGCGTCTACACCGCATCGGAATcacGAGTATGCGTCGCTAACGATCCGAATgtaGTCGACGACGAGACGAGCATCAGAATacgGAGAGCATAGACATCGAGTAAGGatgGACTACAGTCGCTACGACTAGGGtgaGACAGAGATATCATGCAGTATGGctcGACAGCAGTATCTGCTGTCACGGc…
LbaCas12a_barcode 1 crRNA	Synthego crRNA sequence	UAAUUUCUACUAAGUGUAGAUGAAGGGAAUUUUGCUACGCUGUG
LbaCas12a_barcode 2 crRNA	Synthego crRNA sequence	UAAUUUCUACUAAGUGUAGAUGCUUCAGAGGGCCAAACUGCACA
LbaCas12a_barcode 3 crRNA	Synthego crRNA sequence	UAAUUUCUACUAAGUGUAGAUGCUAAGCACACCACCAGCCGUGA
LbaCas12a_barcode 4 crRNA	Synthego crRNA sequence	UAAUUUCUACUAAGUGUAGAUCAGACCUCCGCUGGCCAUUUCCCU
LbaCas12a_barcode 5 crRNA	Synthego crRNA sequence	UAAUUUCUACUAAGUGUAGAUAGGCAGAGGUUCCUGUCAGAAUAU
Sa_barcode_GSO1	Gene specific oligo for overlap extension PCR to generate SaCas9 guide RNA templates	TAATACGACTCACTATAgtacaaatggaaccgcccgtGTTTTAGTACTCTGGAAACAG
Sa_barcode_GSO2	Gene specific oligo for overlap extension PCR to generate SaCas9 guide RNA templates	TAATACGACTCACTATAgtaagcggagatacctaccgGTTTTAGTACTCTGGAAACAG
Sa_barcode_GSO3	Gene specific oligo for overlap extension PCR to generate SaCas9 guide RNA templates	TAATACGACTCACTATAgtaacgcgtctacaccgcatGTTTTAGTACTCTGGAAACAG
Sa_barcode_GSO4	Gene specific oligo for overlap extension PCR to generate SaCas9 guide RNA templates	TAATACGACTCACTATAgagtatgcgtcgctaacgatGTTTTAGTACTCTGGAAACAG
Sa_barcode_GSO5	Gene specific oligo for overlap extension PCR to generate SaCas9 guide RNA templates	TAATACGACTCACTATAgtcgacgacgagacgagcatGTTTTAGTACTCTGGAAACAG
Barcode Illumina amp F	Primers for Illumina amplicon sequencing of hybrid barcodes	ACACTCTTTCCCTACACGACGCTCTTCCGATCTCCTGTAGAAATCCGGACTCAG
Barcode Illumina amp R	Primers for Illumina amplicon sequencing of hybrid barcodes	TGGAGTTCAGACGTGTGCTCTTCCGATCTcatgttcagttaacggtggc
